# Developmentally programmed changes in cytoplasmic mechanics revealed by active microrheology in *C. elegans* embryos

**DOI:** 10.64898/2026.05.19.726147

**Authors:** Saaya Koizumi, Ayama Tokuyasu, Akinori W. M. Miyamoto, Takayuki Torisawa, Hirokazu Tanimoto, Akatsuki Kimura

## Abstract

Cytoplasmic mechanical properties are often treated as constant background parameters, yet whether they change systematically during development remains unclear. Here, we directly measured cytoplasmic mechanics during early embryogenesis of *Caenorhabditis elegans* by establishing active microrheology using micrometer-sized magnetic droplets. Active microrheology revealed a progressive decrease in creep compliance from the 1-cell to the 8-cell stage, indicating a progressive stiffening of the local cytoplasmic environment during development. This decrease persisted even when cytokinesis was inhibited, demonstrating that it cannot be explained solely by geometric changes associated with cell division. Passive microrheology using 40-nm fluorescent beads showed a consistent decrease in probe mobility over development. Together, these results demonstrate that cytoplasmic mechanical properties undergo a gradual, developmentally programmed change during embryogenesis that cannot be explained by cell division–associated geometry alone.
