## Supplemental Tables for "Developmentally programmed changes in cytoplasmic mechanics revealed by active microrheology in *C. elegans* embryos"

### Sheet: S1
Supplementary Table S1. The C. elegans strains used in this study
Summary of creep compliance, mean apparent viscosity, and apparent elasticity in WT embryos at each developmental stage. Creep compliance at 1 s is shown as mean ± SD. Embryos, n indicates the number of embryos analyzed, and Measurements, n indicates the total number of force-application measurements.
Strain name	Description (genotype)	reference
N2	wild-type Bristol strain	Brenner, 1974
CAL2895	unc-119 (ed3); wjIs108 [Ppie-1::mCherry-his-58:: pie-1 3' UTR + unc-119(+)]; zzyIs139 [Phis-72::PH(PLC1delta1)::mCherry::pie-1 3' UTR + unc-119(+)] II	This study
DE90	oxIs318 [spe-11p::mCherry::histone; unc-119(+)] II; unc-119(ed3 or e2498) ruIs32 III; ddIs6 V; dnIs17.	Johnston et al. (2010)

### Sheet: S2
Supplementary Table S2.WT creep compliance at 1 s and apparent viscosity
Stage	Embryos, n	Measurements, n	Compliance at 1 s, mean ± SD (Pa^-1)	Apparent viscosity, η_app (Pa·s)	Apparent elasticity (Pa)
1 cell	7	21	2.03 ± 1.50	0.49	2.81
2 cell	8	24	1.35 ± 0.93	0.74	2.76
4 cell	8	27	0.66 ± 0.42	1.51	3.51
8 cell	5	18	0.70 ± 0.56	1.43	2.34

### Sheet: S3
Supplementary Table S3. Jonckheere–Terpstra test for monotonic decrease in creep compliance across developmental stages in individual embryos
For each embryo, a Jonckheere–Terpstra test was performed to evaluate whether creep compliance measured 10 s after force application showed a monotonic decrease across the 1-, 2-, 4-, and 8-cell stages. J indicates the test statistic, and p indicates the corresponding p value.
Genotype	Embryo	J	p
WT	250217_emb1	54	<0.001
WT	250217_emb2	53	<0.001
WT	250428_worm3	25	0.005
WT	250428_worm4	23	0.019
WT	250429_worm1	25	0.004
WT	250613_worm3	53	<0.001
WT	250614_worm1	37	<0.001
WT	250614_worm3	93	<0.001
zen-4 RNAi	250909_emb1	12	0.67
zen-4 RNAi	250909_emb2	24	0.01
zen-4 RNAi	250910_emb2	27	<0.001
zen-4 RNAi	250911_emb1	48	<0.001
zen-4 RNAi	250911_emb2	27	<0.001
zen-4 RNAi	250911_emb3	25	0.005
zen-4 RNAi	250913_emb1	45	<0.001

### Sheet: S4
Supplementary Table S4. Model input data used for mixed-effects analysis.
The table lists the response variable and explanatory variables used for the mixed-effects model. Creep was creep compliance at 10 s force application (Pa-1). Probe size is reported in micrometers (µm). X and Y positions are normalized coordinates and are therefore unitless. Numeric values are rounded to three decimal places for publication display.
Creep at 10 s [Pa-1]	Developmental stage	Embryo ID	A1: Probe size (µm)	A2: X position (normalized, unitless)	A3: Y position (normalized, unitless)
3.921	1 cell stage	250217_emb1	2.369	0.083	0.693
3.06	1 cell stage	250217_emb1	2.369	0.354	0.671
2.931	1 cell stage	250217_emb1	2.369	0.556	0.668
1.79	2 cell stage	250217_emb1	2.369	0.709	0.58
0.632	4 cell stage	250217_emb1	2.369	0.01	0.428
0.496	4 cell stage	250217_emb1	2.369	0.112	0.421
0.651	4 cell stage	250217_emb1	2.369	0.154	0.405
3.878	1 cell stage	250217_emb2	2.17	-0.292	0.552
2.777	1 cell stage	250217_emb2	2.17	-0.08	0.533
2.484	1 cell stage	250217_emb2	2.17	0.05	0.479
0.812	4 cell stage	250217_emb2	2.17	-0.371	0.697
0.932	4 cell stage	250217_emb2	2.17	-0.283	0.663
0.886	4 cell stage	250217_emb2	2.17	-0.176	0.59
6.872	1 cell stage	250428_worm3	1.628	-0.365	0.233
10.187	1 cell stage	250428_worm3	1.628	-0.255	0.216
8.295	1 cell stage	250428_worm3	1.628	-0.079	0.185
3.662	4 cell stage	250428_worm3	1.628	0.699	0.207
2.094	4 cell stage	250428_worm3	1.628	0.897	0.172
14.715	1 cell stage	250428_worm4	1.295	-0.6	0.28
14.113	1 cell stage	250428_worm4	1.295	-0.398	0.28
10.989	1 cell stage	250428_worm4	1.295	-0.198	0.309
14.368	2 cell stage	250428_worm4	1.295	-0.226	0.364
11.931	2 cell stage	250428_worm4	1.295	0.054	0.36
11.133	2 cell stage	250428_worm4	1.295	0.259	0.409
4.288	4 cell stage	250428_worm4	1.295	0.616	0.95
5.776	1 cell stage	250429_worm1	1.459	-0.408	0.116
7.202	1 cell stage	250429_worm1	1.459	-0.336	0.107
7.046	1 cell stage	250429_worm1	1.459	-0.243	0.114
1.77	2 cell stage	250429_worm1	1.459	0.645	0.668
2.537	2 cell stage	250429_worm1	1.459	0.635	0.626
2.975	2 cell stage	250429_worm1	1.459	0.666	0.655
1.94	4 cell stage	250429_worm1	1.459	0.002	0.221
2.17	4 cell stage	250429_worm1	1.459	0.054	0.252
1.186	4 cell stage	250429_worm1	1.459	0.106	0.274
24.057	1 cell stage	250613_worm3	1.845	-0.565	0.328
14.34	1 cell stage	250613_worm3	1.845	0.33	0.291
10.792	2 cell stage	250613_worm3	1.845	-0.252	0.283
9.615	2 cell stage	250613_worm3	1.845	-0.474	0.769
13.621	2 cell stage	250613_worm3	1.845	-0.102	0.915
5.668	4 cell stage	250613_worm3	1.845	-0.18	0.305
6.958	4 cell stage	250613_worm3	1.845	-0.346	0.428
5.009	4 cell stage	250613_worm3	1.845	-0.558	0.443
2.615	8 cell stage	250613_worm3	1.845	0.015	0.862
3.871	8 cell stage	250613_worm3	1.845	-0.352	0.873
4.524	8 cell stage	250613_worm3	1.845	0.139	0.825
3.532	8 cell stage	250613_worm3	1.845	0.033	0.808
11.298	2 cell stage	250614_worm1	1.486	-0.193	0.252
12.993	2 cell stage	250614_worm1	1.486	-0.372	0.234
15.16	2 cell stage	250614_worm1	1.486	0.093	0.028
3.114	4 cell stage	250614_worm1	1.486	-0.119	0.789
3.774	4 cell stage	250614_worm1	1.486	0.13	0.943
0.606	8 cell stage	250614_worm1	1.486	-0.564	0.428
3.075	8 cell stage	250614_worm1	1.486	-0.64	0.221
4.4	8 cell stage	250614_worm1	1.486	-0.299	0.181
16.313	1 cell stage	250614_worm3	1.875	-0.673	0.257
12.668	1 cell stage	250614_worm3	1.875	-0.12	0.32
11.643	2 cell stage	250614_worm3	1.875	-0.476	0.537
15.915	2 cell stage	250614_worm3	1.875	-0.16	0.143
12.494	2 cell stage	250614_worm3	1.875	-0.544	0.638
8.385	4 cell stage	250614_worm3	1.875	-0.169	0.216
7.516	4 cell stage	250614_worm3	1.875	-0.274	0.031
8.72	4 cell stage	250614_worm3	1.875	-0.235	0.253
11.331	4 cell stage	250614_worm3	1.875	-0.283	0.109
3.829	8 cell stage	250614_worm3	1.875	-0.504	0.044
6.655	8 cell stage	250614_worm3	1.875	0.021	0.938
8.11	8 cell stage	250614_worm3	1.875	-0.141	0.429
7.417	8 cell stage	250614_worm3	1.875	-0.123	0.46
Abbreviations and definitions: Creep at 10 s, dimensionless creep-compliance response at 10 s; Probe size, bead/probe radius in micrometers; X position and Y position, normalized relative coordinates used as explanatory variables in the model.

### Sheet: S5
Supplementary Table S5. Fixed-effect estimates from the linear mixed-effects model for creep compliance at 10 s.
Note. The intercept corresponds to the estimated creep compliance at the reference stage (1-cell stage), evaluated at the reference level of categorical variables and at 0 for standardized continuous covariates. Stage coefficients indicate differences relative to the 1-cell stage. Estimates are shown with standard errors (SE), z values, p values, and 95% confidence intervals (CI).
Term	Estimate	SE	z	p	95% CI
1-cell stage (intercept / reference)	8.97	1.44	6.24	4.36 × 10^-10	6.15 to 11.78
2-cell stage vs 1-cell stage	-0.59	0.9	-0.65	0.513	-2.35 to 1.17
4-cell stage vs 1-cell stage	-5.32	0.76	-6.98	2.99 × 10^-12	-6.82 to -3.83
8-cell stage vs 1-cell stage	-8.08	1.07	-7.58	3.51 × 10^-14	-10.17 to -5.99
A1	-1.46	1.34	-1.09	0.275	-4.07 to 1.16
A2	-0.52	0.4	-1.3	0.192	-1.30 to 0.26
A3	-0.91	0.37	-2.48	0.013	-1.63 to -0.19

### Sheet: S6
Supplementary Table S6. Summary fit statistics for the linear mixed-effects model
Summary fit statistics for the linear mixed-effects model used to analyze creep compliance measured 10 s after force application. R²_marginal denotes the variance explained by the fixed effects only, whereas R²_conditional denotes the variance explained by the full model including both fixed and random effects. ICC indicates the intraclass correlation coefficient attributable to embryo-level vari…
Metric	Value
R²_marginal (fixed only)	0.454
R²_conditional (fixed + random)	0.855
ICC	0.734
logLik	-153.611
N_embryos	8
n_data	67
